# Single-cell chromatin and transcriptome dynamics of Synovial Fibroblasts transitioning from homeostasis to pathology in modelled TNF-driven arthritis

**DOI:** 10.1101/2021.08.27.457747

**Authors:** Marietta Armaka, Dimitris Konstantopoulos, Christos Tzaferis, Matthieu D Lavigne, Maria Sakkou, Anastasios Liakos, Petros P Sfikakis, Meletios A Dimopoulos, Maria Fousteri, George Kollias

**Affiliations:** Institute for Fundamental Biomedical Research, Biomedical Sciences Research Center “Alexander Fleming”, Vari, Greece; Institute for Bioinnovation, Biomedical Sciences Research Center “Alexander Fleming”, Vari, Greece; First Department of Propaedeutic Internal Medicine, National and Kapodistrian University of Athens Medical School, Athens, Greece; Center of New Biotechnologies & Precision Medicine, National and Kapodistrian University of Athens Medical School, Athens, Greece; Joint Rheumatology Program, National and Kapodistrian University of Athens Medical School, Athens, Greece; Department of Clinical Therapeutics, National and Kapodistrian University of Athens Medical School, Athens, Greece; Department of Physiology, Medical School, National and Kapodistrian University of Athens, Athens, Greece

## Abstract

Synovial fibroblasts (SFs) are specialized cells of the synovium that provide nutrients and lubricants for the maintenance of proper function of diarthrodial joints. Chronic TNF signals are known to trigger activation of SFs and orchestration of arthritic pathology via proinflammatory effector functions, secretion of cartilage degrading proteases and promotion of osteolysis. We performed single-cell (sc) profiling of SF’s transcriptome by RNA-sequencing (scRNA-seq) and of chromatin accessibility by scATAC-seq in normal mouse SFs and SFs derived from early and advanced TNF-driven arthritic disease. We describe here distinct subsets of SFs in the homeostatic synovium, serving diverse functions such as chondro- and osteogenesis, tissue repair and immune regulation. Strikingly, development of spontaneous arthritis by transgenic TNF overexpression primes the emergence of distinct pathology-associated SF subtypes. We reveal 7 constitutive and 2 disease-specific SF subtypes. The latter emerge in the early stage, expand in late disease and are localized in areas at the interface between the invasive pannus and the articular bone. The associated transcription profiles are characterized by enhanced inflammatory responses, promigratory behaviour, neovascularization and collagen metabolic processes. Temporal reconstruction of transcriptomic events indicated which specific sublining cells may function as progenitors at the root of trajectories leading to intermediate subpopulations and culminating to a destructive lining inflammatory identity. Integrated analysis of chromatin accessibility and transcription changes revealed key transcription factors such as Bach and Runx1 to drive arthritogenesis. Parallel analysis of human arthritic SF data showed highly conserved core regulatory and transcriptional programs between the two species. Therefore, our study dissects the dynamic SF landscape in TNF-mediated arthritis and sets the stage for future investigations that might address the functions of specific SF subpopulations to understand joint pathophysiology and combat chronic inflammatory and destructive arthritic diseases.
