## Supplementary table 5 for "Single-cell chromatin and transcriptome dynamics of Synovial Fibroblasts transitioning from homeostasis to pathology in modelled TNF-driven arthritis"

### Sheet: Ar
Regulated genes
Ifi207
Ifi205
Tgfb2
Rev3l
Gstt1
Ccl11
Nfkbia
Fst
Nr4a1
Ly6c1
Tuba1b
Smoc2
Dusp1
Hspa5
Rhoc
Vcam1
Sigmar1
Il11ra1
Nfia
Inmt
Bmper
Adamts15
Bmp5

### Sheet: Runx1
Regulated genes
Chil1
Phlda3
Csrp1
Ier5
Dpt
Uap1
Tagln2
Dst
Rnf149
Nrp2
Arl4c
Col6a3
Tmbim4
Tnfaip3
Syne1
Gja1
P4ha1
Ddit4
Gstt2
Gstt1
Mif
Cstb
1500009L16Rik
Hsp90b1
Dram1
Btg1
Fkbp10
Grn
Slc25a39
Cacng1
Sphk1
Lgals3bp
Slc16a3
Pdlim4
Eif5a
Slc43a2
Ccl7
Ccl2
Ccl5
Vmp1
Lrrc59
Serpina3n
Pdia6
Psma6
Nfkbia
Zfp36l1
Npc2
Sdc1
Inhba
Prelid1
Anxa8
Gch1
Psme1
Psme2
Slc39a14
Tsc22d1
Ext1
Ly6e
C1qtnf6
Tuba1c
Ap2m1
Fstl1
Cd47
Nfkbiz
Ifngr2
Il10rb
Runx1
Sod2
Dusp1
Cfb
H2-Q4
H2-Q7
H2-Q6
Ier3
H2-T23
H2-T22
Slc29a1
Nfkbie
Lrg1
C3
Vapa
Ezr
Mpc1
Rnf125
Ecscr
Smad7
Ostf1
Fas
Fth1
Cd44
Pdia3
B2m
Bmp2
Eif6
Rpn2
Mafb
Slpi
Cebpb
Ptpn1
Ptges
Ass1
Hspa5
Traf1
Nmi
Tnfaip6
Cd302
Cd82
Gm13889
Csf1
Snx7
Nfkb1
Lmo4
Bcl10
Anxa5
Tm4sf1
Serp1
Ssr2
Gem
Clic4
Nbl1
Capzb
Pdpn
Srm
Eno1
Mmp23
Pnrc1
Glipr2
Tnc
Erp29
Actb
Cdk6
Sod3
Steap1
Cxcl3
Cxcl1
Cxcl2
Cxcl5
Ereg
Cxcl12
Bid
C1ra
C1s1
Gapdh
Sox5
Akr1b8
Cald1
Mpp6
Hk2
Fbln2
Nucb2
Mvp
Htra1
Ifitm2
Ifitm3
Relb
Kcnn4
Ldha
Serpinh1
Psmb10
Hp
Il34
Rab20
Col4a1
Cyba
Slc7a2
Sh2d4a
Bst2
Rnf150
Calr
Mt2
Uqcrc1
Rpsa
Col5a3
Icam1
Acp5
Clmp
Ppib
Tpm1
Anxa2
Mmp3
Ctsh
Plod2
Gpm6b

### Sheet: overlap Runx1 regulon with core
overlap Runx1 regulon with core 107 genes			annalysis performed with https://bioinfogp.cnb.csic.es/tools/venny/
80 elements included exclusively in "107 genes":			27 common elements in "107 genes" and "Runx1 regulon":				156 elements included exclusively in "Runx1 regulon":
Atf3			Slc7a2				Chil1
Col22a1			Cd44				Phlda3
Prg4			Tnfaip6				Csrp1
C1qtnf7			Runx1				Ier5
Hmcn1			C3				Dpt
Crip1			Sdc1				Tagln2
F13a1			Uap1				Dst
H2-K1			Nrp2				Arl4c
Tnn			1500009L16Rik				Col6a3
Csrp2			Gem				Tmbim4
Chl1			Cdk6				Syne1
Errfi1			Ereg				Gja1
Ifrd1			Tnfaip3				P4ha1
Cdh13			Ass1				Ddit4
Ccdc3			Tm4sf1				Gstt1
Ifi207			Il34				Mif
Rspo2			Rnf149				Cstb
Dapk1			Tpm1				Hsp90b1
Vcan			Cxcl12				Dram1
Tpm2			Bmp2				Btg1
Ugdh			Gstt2				Fkbp10
Dkk2			Icam1				Grn
Gpc3			Kcnn4				Slc25a39
Col27a1			Inhba				Cacng1
Enpp2			Slc16a3				Sphk1
Timp3			Mmp3				Lgals3bp
Aldh1a2			Serpina3n				Pdlim4
Pcolce2							Eif5a
Cyp1b1							Slc43a2
Tlr2							Ccl7
Sbno2							Ccl2
Lrrc15							Ccl5
Fam49a							Vmp1
Gas6							Lrrc59
Ankrd55							Pdia6
Tmem100							Psma6
Cxcl16							Nfkbia
C4b							Zfp36l1
Cilp							Npc2
Casp4							Prelid1
Pim1							Anxa8
Lrig3							Gch1
Ptgis							Psme1
Gadd45b							Psme2
Mgll							Slc39a14
Fst							Tsc22d1
3632451O06Rik							Ext1
Map3k8							Ly6e
Kdm6b							C1qtnf6
Hhip							Tuba1c
Nop58							Ap2m1
Thbs2							Fstl1
Id2							Cd47
Emb							Nfkbiz
Cfh							Ifngr2
Cp							Il10rb
Col8a1							Sod2
Dhrs3							Dusp1
Pltp							Cfb
Kitl							H2-Q4
Procr							H2-Q7
Shox2							H2-Q6
Rgcc							Ier3
Nrep							H2-T23
Fbln1							H2-T22
Tgfb3							Slc29a1
Peg3							Nfkbie
Hmox1							Lrg1
Tspan15							Vapa
Fmo2							Ezr
Fam198b							Mpc1
Cryab							Rnf125
Ctgf							Ecscr
Hbegf							Smad7
Aldh1a3							Ostf1
Pla1a							Fas
Sema3d							Fth1
Furin							Pdia3
S100b							B2m
Itga6							Eif6
							Rpn2
							Mafb
							Slpi
							Cebpb
							Ptpn1
							Ptges
							Hspa5
							Traf1
							Nmi
							Cd302
							Cd82
							Gm13889
							Csf1
							Snx7
							Nfkb1
							Lmo4
							Bcl10
							Anxa5
							Serp1
							Ssr2
							Clic4
							Nbl1
							Capzb
							Pdpn
							Srm
							Eno1
							Mmp23
							Pnrc1
							Glipr2
							Tnc
							Erp29
							Actb
							Sod3
							Steap1
							Cxcl3
							Cxcl1
							Cxcl2
							Cxcl5
							Bid
							C1ra
							C1s1
							Gapdh
							Sox5
							Akr1b8
							Cald1
							Mpp6
							Hk2
							Fbln2
							Nucb2
							Mvp
							Htra1
							Ifitm2
							Ifitm3
							Relb
							Ldha
							Serpinh1
							Psmb10
							Hp
							Rab20
							Col4a1
							Cyba
							Sh2d4a
							Bst2
							Rnf150
							Calr
							Mt2
							Uqcrc1
							Rpsa
							Col5a3
							Acp5
							Clmp
							Ppib
							Anxa2
							Ctsh
							Plod2
							Gpm6b
