## Supplementary table 6 for "Single-cell chromatin and transcriptome dynamics of Synovial Fibroblasts transitioning from homeostasis to pathology in modelled TNF-driven arthritis"

### Sheet: fig 5b,  849 inter-intra DEGs 
Gene name
Apoe
Il11ra1
Ntrk2
Id3
Tmsb10
Cpxm1
Gsn
Lmo2
Sparcl1
Lpl
Gadd45g
Gpx3
Ogn
Zfp36l1
Cxcl1
Col5a3
Sat1
Dbi
Ifi205
Ier5
Pnp
Hk2
Col4a1
Slfn5
Socs3
Nfkbiz
Junb
Btg2
Zfp36
Cebpd
Fosb
Btg1
Egr1
Ppp1r2
AW112010
Gnas
C1rb
Penk
Gxylt2
Ccl7
Mt2
Srxn1
H3f3b
Coq10b
Gdf10
Ctsh
Svil
Sfrp1
Itm2a
Cxcl14
Serpinh1
Hspa5
Col6a3
Prss23
Cyp26b1
Phlda1
Pnrc1
Nr4a1
H2-M3
Ifngr1
Plvap
Psmb8
Chchd2
Tmem176b
Plod2
Vcam1
Col5a2
Hspb1
Tsc22d2
Ccl2
B2m
C1s1
Sod2
Hsp90b1
Clic4
Nfkbia
Cstb
Gja1
Nfkb1
Ly6e
Rnf19b
Lgals3bp
Cebpb
Lmo4
H2-Q4
Bst2
Ifi27l2a
Csrnp1
Ptp4a1
Mat2a
Cul1
Serpinf1
Igf1
Ubb
Vtn
Jun
Olfm2
Jund
Sertad1
Ngfr
Adamts12
Gsc
Scn7a
Bmper
Cst3
Nfib
Cygb
Apod
Xist
Snhg12
Osmr
Celf2
Dpt
Il17d
Selenop
C2
Eln
Rpl37
Col1a1
Sparc
Cd302
C1ra
Col1a2
Col3a1
Erp29
Zfhx4
Scd1
Rev3l
Plpp3
Rps18
Angptl4
Pth1r
Grb10
Sash1
Fos
Rsrp1
Marcks
Nid1
Egfr
Suclg1
Clk1
Cyb5a
Atp6v0d1
Adamtsl1
Ier2
Ccl11
Mrc2
Ebf2
Clec11a
Mfap4
Ecm1
Fgf7
Igfbp7
Mgp
Selenow
Rps20
Rbp1
Nenf
Rps27a
Ltbp4
Rpl9
Fau
Rpl30
Rpl35a
Rpl37a
Rps10
Rpl18
Ccdc80
Olfml2b
Ctsk
Mmp23
Gngt2
Hcfc1r1
Rplp0
Rps3a1
Rps24
Rpl11
Rpl34
Rps7
Rpl19
Rpl27a
Rpl28
Bgn
Serf2
Rpl41
1810058I24Rik
Fth1
Npc2
Elob
Ssr2
Cyba
Rcn3
Atp5l
Scand1
Il6st
Slc50a1
Dpm3
Ergic3
Serping1
Rpsa
Ctsl
Gstt1
Gstm1
Clec3b
Lsamp
Rnase4
Rps29
Ddah2
Lrp6
Eif3k
Eif3f
H2-T23
Mbnl1
Lamb2
Cped1
Rps11
Txnip
Rpl36a
Rpl22l1
Rpl39
Eid1
Rpl32
Tnfsf12
Rps8
Rpl23
Rpl14
Rpl22
Rpl36
Rps13
Rps16
Rps19
Comp
Ptn
Olfml3
Bicc1
Ly6c1
Fxyd6
Dab2
Lox
Lbp
S100a4
Mgst3
Crlf1
Boc
Fam46a
Cyp2f2
Pcolce
Ifitm3
Cdon
Myoc
Gm42418
Nfix
Bdh2
Lars2
Fxyd1
Steap3
Fndc1
Map1b
AY036118
Tgfbi
Prrx1
Ank2
Fez1
Pi16
Rps12
Ddr2
Pam
Pmepa1
Sod3
Pdpn
Slc39a14
Lgals1
C1qtnf6
Vmp1
Ecscr
Ppic
Ctsb
Chil1
Acp5
Nbl1
Tmem176a
Mafb
Lum
Mxra8
Gpm6b
Tubb2a
Fn1
Nt5dc2
Cox6c
Efemp2
Gda
Pcsk5
Fzd1
Pdlim1
Spon2
Sox4
Timp1
Gapdh
Sbsn
Pkm
Anxa8
Tagln2
Eif6
Eno1
Vim
Aqp1
Capzb
Itgb1
Anp32b
Dpysl3
Serpinb6a
Duoxa1
Arpc3
Atp5g2
Rbm3
Minos1
Gnai2
Mif
Tsc22d1
Mvp
Plat
Ak2
Eif2s1
Cox7b
Cope
Tspan4
mt-Co1
Gng11
Ltbp3
Atp5j2
Lmo1
Col11a1
Rin2
Angptl7
Rpl10a
Slc39a1
Gadd45a
Tcea3
Borcs8
Rab31
Rplp1
Myo1e
Pcbp2
Srsf9
Thbs3
Snx5
Snhg18
Nr4a2
Trmt112
Hebp1
Serpine2
Lrrc17
Prelp
Emc2
Cxcl5
Dram1
Acta2
Prdx2
Htra1
Malat1
Saa3
Hp
Abi3bp
Ugcg
Mfge8
Flot1
Dclk1
Loxl1
Gng12
Tnc
Ndrg1
Emilin1
Arl4c
Cfb
Sphk1
Sdc4
Cd47
Nfkbie
Ccnd1
Manf
Fstl1
Pdia6
Calr
H2-D1
Ptpn1
Selenof
Fas
Psmb10
Pdia3
Grn
Smpdl3a
Csmd1
Mfap5
Comt
Psmb9
Ypel3
Ppib
Txn1
Ezr
Tspo
Anxa1
Ppp1r14b
Calm1
Emp3
Gpx1
Tubb4b
Capg
Myl12a
Txndc5
Actr3
Eif5a
Actb
Atp2b1
Bag1
Ldha
Uqcc2
Prr13
Psmb5
Psma3
Dctn3
Higd1a
Tgm2
Anxa2
Plec
Ran
Pgam1
Atp5b
Mpp6
Ehd1
Smad7
Mrpl38
Pdlim4
Nudcd2
Trim47
Tuba1c
Psmd14
Ppa1
Capn2
Anxa5
Atp2b4
Psmc2
Uqcrc1
Tmsb4x
Ptma
Snx7
Psmd3
Il13ra1
Ugp2
Ywhag
Bcat1
Raph1
Glud1
Mras
Aimp2
Kmt5a
Creb5
Fermt2
Cdk2ap2
Ptger3
Mustn1
Klc1
Bola3
Ackr2
Cfl2
Dmkn
Dlgap4
Fgf18
Clip1
Fam126a
Pros1
Tpi1
Prdx5
Ostf1
Psma6
Lxn
Plp2
Arpc2
Uqcrq
Mdh2
Ssu72
Gng5
Selenos
Tbcb
Cd82
Arpc1b
Tln2
Sdc2
H2afj
Pgk1
Tpm4
Psma2
Arl6ip5
Psmd13
Cox7a2
Reep5
S100a16
S100a6
Riok3
Sra1
1810037I17Rik
H2afz
Ybx1
Mlf2
Pdcd5
Tma7
Cwc15
Ndufa11
Cxcl3
Cxcl2
Sh3bgrl3
AA467197
Prelid1
Prdx4
Slpi
Mpc1
Tmem14c
Nfkbib
1110008F13Rik
Vdac3
Traf1
Commd4
Gmppb
Ddit4
Syne1
Tmbim6
Lrrc59
Cycs
Psma4
Ywhae
Vapa
Srm
Stmn1
Selenoh
Cald1
Dut
Nucks1
Phlda3
Il2rg
Tuba1b
Dap
Csrp1
Lsm4
Fkbp10
Akr1b8
Cdv3
Eif4a1
Hdgf
P4ha2
Hnrnpab
Glipr2
Colgalt1
Ap2m1
Tuba1a
Cct8
Lsm2
Gpx7
Arl1
Ywhaq
Serp1
Sh2d4a
Psma1
Rrbp1
Rhoc
Ndufa12
Srp19
Bak1
Ptges
Znrf1
Rbx1
Akr1a1
Fkbp2
Snrpf
Relb
Steap1
Clmp
Rpn2
Dst
Ier3
Hmgn2
Hnrnpf
Pbdc1
Zfp91
Nudt5
Rer1
Srsf2
Tmed2
Eif4a3
Mgat2
Anapc11
Ebna1bp2
Gnl1
Slc35b1
Raly
Rpl31
Hnrnpa3
Ndufs5
Ninj1
Uqcr11
Ndufa4
Rap1a
Bhlhe40
Smdt1
Snx3
Mrps12
Vps28
Srp14
Fhl1
Ccl5
Psme2
Gch1
Tmbim4
H2-Q7
Tppp3
Slc29a1
Col6a1
Fdps
Ifngr2
Yif1b
Tpd52l2
Klf6
Usmg5
Ext1
Csf1
Clic5
Htra4
Cystm1
Gchfr
Gnpnat1
Scn1b
Pfdn1
Slc9a3r1
Sox5
Sema3a
S100a1
Tmem2
S100a13
Enho
Atp6v1g1
Pla2g2e
Rgs5
Fgl2
Chst2
Gipc1
Scara3
Hipk2
App
mt-Cytb
mt-Nd4
Ckb
Ntn4
Cox8a
Rnf7
Bglap2
Rab37
Rasl11a
Pcsk6
Cd55
Fam129a
Bglap
Foxo1
Anxa3
Sidt2
Cd164
Apold1
Zfp385b
Colec12
Gpr1
Eif1b
Dbp
Elmo1
Spsb2
Smim14
Ackr3
Ahcyl2
Atp6v1f
Efnb2
Bicd2
Mpv17l2
S100a3
Dag1
Nol3
Ptgs1
Ntrk3
Hand2
Psenen
Iqgap2
Usp53
Pde8a
Rabac1
2310039H08Rik
Stard10
Fahd2a
Klf2
Ndufb4
Galnt7
Dctn2
Ramp2
Zfand6
Napa
Abhd17a
Ktn1
Crtap
mt-Nd1
Fam124a
Dnajc8
Cdc37
Tspan7
Medag
Tmem65
Slc6a6
Cpq
Colgalt2
Ndufv1
Tspan17
Ndufb9
Cenpx
Guk1
Gm13889
Cacng1
Nfe2l2
Slc48a1
Ftl1
Slc43a2
Tapbp
Sdf2l1
Lrg1
Calb2
Smpdl3b
Polb
Ddost
Slc15a3
Gbp2
H2-T22
H2-Q6
Tank
Mvb12a
Stap2
Bid
Taldo1
Sar1b
Ccdc12
Fbln1
Dapk1
Peg3
Gas6
C3
C4b
Icam1
Fst
Emb
Shox2
Tnfaip6
Nrep
Gadd45b
Ifrd1
Nop58
Kdm6b
Ifi207
Fam198b
Thbs2
Pim1
Casp4
Sbno2
Errfi1
Gem
Procr
Hmox1
Mmp3
H2-K1
Uap1
Ugdh
Dkk2
Fam49a
Atf3
Kitl
Map3k8
Cxcl12
Timp3
Cfh
Csrp2
Pltp
Fmo2
Tpm1
Gpc3
Hhip
Cryab
Pcolce2
Ptgis
Id2
Runx1
Serpina3n
Tm4sf1
C1qtnf7
Cilp
Chl1
Lrrc15
Dhrs3
Cd44
Crip1
Hbegf
Sdc1
Slc7a2
Col8a1
Lrig3
Tgfb3
3632451O06Rik
Vcan
Rspo2
Cxcl16
Cyp1b1
Hmcn1
Il34
Nrp2
Enpp2
Ctgf
Cdh13
Inhba
Tpm2
Slc16a3
Cdk6
Ereg
Rgcc
Ccdc3
Mgll
Tlr2
Ass1
Kcnn4
1500009L16Rik
Rnf149
Tnn
Tnfaip3
Prg4
Col27a1
F13a1
Col22a1
Tspan15
Aldh1a3
Itga6
Pla1a
Cp
S100b
Furin
Sema3d
Tmem100
Aldh1a2
Gstt2
Ankrd55
Bmp2

### Sheet: supp. fig 11b, 248 Likelihood g
248 genes shown in Supplementary figure 11b and their likelihood values calculated by scVelo		Rank of the gene according to cluster spe likelihood score
	fit_likelihood	S2.b	S5	S2.a	S2.d	S4.b	S4.a
Atf3	0.454869	6	1	1	0	0	0
Slc7a2	0.432635	0	0	0	0	11	3
Cd44	0.419701	0	0	0	0	60	4
Tnfaip6	0.413154	0	5	0	1	1	72
Col22a1	0.409405	0	0	0	0	0	1
Abca8a	0.397151	2	0	0	0	0	0
Prg4	0.387234	0	0	0	0	0	9
Runx1	0.387214	0	0	0	2	7	13
Lama2	0.370436	3	0	3	0	0	0
C1qtnf7	0.354276	0	0	0	4	2	35
Hmcn1	0.353412	0	0	0	60	5	0
Crip1	0.3473	0	0	0	0	41	49
C3	0.336988	22	13	96	13	0	0
F13a1	0.332539	0	0	0	0	0	6
Cdh11	0.330098	0	0	0	14	12	0
Actn1	0.324076	0	0	0	11	49	0
H2-K1	0.323789	0	0	0	12	13	50
Col12a1	0.316132	0	0	0	70	17	0
Sdc1	0.314506	0	0	0	0	14	46
Tnn	0.310318	0	0	0	0	27	0
Fxyd5	0.30753	0	0	0	0	38	38
Csrp2	0.306958	50	0	0	48	9	0
Chl1	0.305183	0	0	0	21	0	0
Gria3	0.304871	0	14	16	0	0	0
Uap1	0.304158	0	0	0	5	45	12
Nrp2	0.301335	0	0	18	18	58	15
Tmeff2	0.298708	14	8	9	0	0	0
Dpep1	0.295696	18	6	26	0	0	0
Errfi1	0.295042	13	4	4	3	4	82
1500009L16Rik	0.294226	0	0	0	71	20	34
Gem	0.292968	59	54	0	22	24	10
Cdk6	0.292874	0	0	0	10	40	7
Ifrd1	0.289869	0	55	0	0	0	0
Sned1	0.287437	4	22	14	8	0	0
Limch1	0.284684	0	0	0	0	0	8
Cdh13	0.284069	0	0	0	0	28	68
Tcf7l1	0.282166	0	9	12	0	0	0
Aff3	0.282062	21	19	45	65	0	0
Nox4	0.281836	0	0	15	30	0	0
Prex2	0.280759	0	10	17	0	0	0
Ccdc3	0.279832	0	0	0	0	0	54
Ifi207	0.278543	9	0	0	0	0	0
Ereg	0.278339	0	0	0	0	22	22
Dennd2a	0.277528	20	20	0	0	0	0
Rspo2	0.27736	0	0	0	17	65	92
Dapk1	0.276691	0	49	19	0	0	0
Sult5a1	0.276199	31	11	39	0	0	0
Fhl2	0.274368	0	0	0	15	30	0
Tnfaip3	0.273714	56	29	0	50	25	55
Ass1	0.273616	0	0	0	0	21	51
Vcan	0.273294	0	0	0	77	62	0
Tpm2	0.269914	0	0	0	0	42	0
Cgnl1	0.268063	34	0	29	54	23	32
Tm4sf1	0.267352	0	0	0	24	15	0
Ugdh	0.267344	0	62	0	0	0	18
Ccnb2	0.266865	0	0	0	0	6	0
Ltbp2	0.264343	0	0	0	0	55	0
Mitf	0.264157	15	0	81	16	0	84
Matn4	0.263839	0	0	0	0	0	25
Thbs4	0.262751	0	0	0	49	0	0
Cc2d2a	0.262612	0	0	0	45	46	37
Irs1	0.261257	65	33	75	0	0	0
Rcan2	0.261184	0	0	23	0	0	0
Il34	0.261164	0	0	0	35	44	45
Krtdap	0.260612	0	0	0	0	0	65
Rnf149	0.259307	0	0	0	0	48	74
Dkk2	0.257544	0	0	77	0	0	0
Gpc3	0.255896	57	0	0	0	0	0
Tgif1	0.25375	0	43	0	0	0	48
Aldh1a1	0.253464	35	21	0	0	0	0
Lgals3	0.252415	0	0	0	69	0	58
Serpine1	0.252038	0	0	0	0	57	59
Vit	0.251994	67	0	50	52	0	0
Tpm1	0.24874	0	0	0	37	71	27
Stat2	0.248298	0	100	0	0	0	0
Adam19	0.2468	0	16	20	0	0	0
Col27a1	0.246648	0	15	0	20	69	20
Cd109	0.245785	0	0	0	0	75	17
Angpt1	0.245745	30	27	71	19	0	0
Enpp2	0.245595	0	0	0	85	39	21
Timp3	0.245448	43	46	32	0	0	0
Aldh1a2	0.245247	0	0	0	0	0	24
Fscn1	0.244814	0	18	0	31	37	0
Pcolce2	0.244198	0	0	25	0	0	0
Engase	0.243228	0	0	84	0	0	0
Cyp1b1	0.2411	0	82	0	38	29	42
Tlr2	0.240233	0	0	0	0	0	43
Rab30	0.239929	76	30	73	0	0	0
Sbno2	0.239919	0	0	0	40	36	0
Ism1	0.238194	46	25	91	0	0	0
Igfbp5	0.237941	0	0	70	0	0	31
Lrrc15	0.237729	0	0	0	63	0	0
Cdc42ep3	0.237184	0	0	0	0	59	0
Fam49a	0.236251	0	73	0	0	0	75
Gas6	0.235304	72	0	68	89	0	0
Gfra2	0.235029	0	0	0	57	50	0
Cxcl12	0.23469	0	0	0	64	0	0
Ntf3	0.234615	26	97	66	0	0	0
Ankrd55	0.233905	0	0	0	0	0	78
Fgf2	0.23299	0	68	58	0	0	0
Irs2	0.232405	0	51	0	0	0	0
Tmem100	0.232371	0	0	48	0	0	0
Calcrl	0.231061	0	0	0	0	0	95
Bmp2	0.229811	0	0	0	0	0	29
Wisp1	0.22931	0	0	0	0	66	0
Cxcl16	0.229231	0	0	0	68	0	0
C4b	0.228432	0	35	54	0	0	0
Cilp	0.226133	0	0	74	67	0	0
Jdp2	0.225764	49	75	36	0	0	0
Chrdl1	0.224043	63	0	0	0	0	0
Coro2b	0.223969	0	0	27	0	0	0
Casp4	0.223584	0	0	0	25	0	40
Pim1	0.222938	81	0	0	41	0	0
Il6ra	0.222365	0	36	0	0	0	0
Lrig3	0.222235	29	0	62	62	0	0
Ptgis	0.221998	0	0	100	0	0	0
Gadd45b	0.221761	69	94	37	0	51	0
Sgk1	0.220958	0	0	47	79	0	60
Vegfd	0.21831	42	66	31	43	0	0
Ets1	0.217932	0	0	0	0	64	0
Epha4	0.217384	11	0	0	0	0	0
Retreg1	0.216934	0	0	0	0	0	64
Adgre5	0.216186	0	0	0	36	56	0
Slc39a6	0.215937	0	78	0	0	63	33
Mgll	0.215357	0	0	0	0	32	85
Pamr1	0.214121	0	0	0	56	0	0
Maf	0.2139	0	59	80	0	0	0
Arrdc3	0.213611	0	0	92	0	0	0
Fst	0.213426	0	0	53	0	0	0
Ggt5	0.212574	33	64	72	0	0	0
3632451O06Rik	0.212554	83	50	33	0	0	0
Rassf2	0.211586	0	0	90	0	0	0
Crispld2	0.211441	75	0	55	0	0	0
Rspo3	0.210437	0	0	0	0	78	53
Glul	0.209034	38	57	0	0	0	87
Naalad2	0.208787	51	0	0	0	0	0
Map3k8	0.207932	0	40	42	0	0	0
Sema5a	0.207528	0	0	0	0	0	86
Kdm6b	0.20684	0	91	0	0	0	0
Hhip	0.206222	73	0	0	0	0	0
Agtr1a	0.205544	0	76	0	0	0	0
Ifi202b	0.205269	0	58	0	0	0	0
Has2	0.205089	0	61	0	0	0	0
Pxn	0.203597	0	52	0	0	0	0
Asap2	0.203091	53	0	38	0	0	0
Gstt2	0.20287	68	0	0	0	0	69
Spon1	0.201654	48	0	76	0	0	0
Fgd5	0.201316	0	0	64	0	0	0
Hdac7	0.200148	0	0	30	0	0	0
Il4ra	0.199649	0	0	57	0	0	0
Tubb2b	0.199468	0	0	0	53	0	0
Enpp1	0.197527	0	0	0	99	72	0
Nop58	0.197447	45	0	52	0	0	0
Spats2l	0.196855	0	0	56	0	0	0
Reps2	0.196572	39	0	44	0	0	0
Slc1a3	0.19575	0	70	0	90	0	0
Dkk3	0.195128	86	0	0	61	0	0
Thbs2	0.194245	0	65	0	81	0	0
Omd	0.193961	95	0	0	0	0	0
Id2	0.193534	47	0	79	0	0	76
Naf1	0.193175	0	96	0	0	0	0
Noct	0.193099	0	0	0	0	89	0
Emb	0.192704	0	83	0	58	0	0
Phldb2	0.192271	0	0	0	87	0	0
Slco2b1	0.191515	92	0	0	0	0	0
Adh1	0.191247	32	0	0	0	0	0
Cfh	0.191	87	0	0	0	0	0
Icam1	0.189234	0	63	0	0	94	90
Samhd1	0.188475	0	90	49	88	0	0
Ets2	0.188442	41	71	0	0	0	56
Orai1	0.185991	0	80	0	82	70	57
Cp	0.185372	0	0	0	0	0	66
Col8a1	0.185161	0	0	0	0	95	0
Kcnn4	0.185046	0	0	0	0	61	0
Itpkc	0.184633	0	77	0	0	0	0
Itga1	0.184388	0	0	0	0	74	0
Fam102a	0.184129	0	0	69	83	0	0
Dhrs3	0.183944	78	0	0	86	0	0
Mest	0.182628	0	74	0	0	0	0
Pthlh	0.182544	0	0	0	0	73	0
Wisp2	0.182451	0	0	0	84	0	0
Ahr	0.18225	0	0	0	72	98	0
Mef2c	0.179196	74	0	98	0	0	0
Inhba	0.178999	0	0	0	0	79	81
Tspan5	0.178955	54	56	28	0	0	0
Swap70	0.178929	0	0	88	0	0	0
Pltp	0.178785	0	0	0	80	0	0
Il1rl2	0.1787	0	93	0	0	0	0
Kitl	0.177865	93	99	43	0	0	0
Procr	0.177046	0	0	0	0	0	47
Slc16a3	0.175302	0	0	0	0	52	0
Sfrp4	0.175093	88	0	0	0	0	0
Mmp3	0.172848	0	0	0	95	91	0
Adamts15	0.17266	28	0	99	76	0	0
Srpx	0.171853	77	0	0	0	0	0
Shox2	0.171198	0	98	0	0	0	0
Cnrip1	0.170297	98	0	0	0	0	0
Nr2f2	0.168708	85	0	0	0	0	0
Rgcc	0.168186	0	0	0	0	0	67
Nrep	0.166766	0	0	0	91	0	0
Fem1b	0.166015	0	0	0	0	67	71
Sertad3	0.164772	91	0	0	0	0	0
Fbln1	0.163961	0	0	86	0	0	0
Tgfb3	0.162347	55	0	0	0	0	0
Mn1	0.158715	0	0	94	0	0	0
Ptpre	0.157405	0	0	0	0	80	70
Steap4	0.155978	52	89	0	0	0	0
Slc44a2	0.155761	80	0	0	0	0	0
Zbp1	0.153517	0	0	0	78	0	0
Sgsm2	0.153241	61	60	63	0	0	0
Ppl	0.153057	84	95	93	0	0	0
Peg3	0.152976	66	0	0	0	0	0
Wee1	0.151597	0	0	0	0	90	0
Hmox1	0.150255	0	0	0	0	96	93
Tspan15	0.140375	0	0	0	0	0	28
Fzd4	0.139904	0	84	87	0	0	0
Eng	0.138835	70	79	0	0	0	0
Hoxa10	0.137795	71	0	0	0	0	0
Stx2	0.134759	96	0	0	0	88	0
Atp1b1	0.134499	0	24	0	0	0	0
Mmp11	0.133484	0	0	0	93	0	0
Eftud2	0.132912	0	0	0	92	86	97
Fmo2	0.129615	82	0	0	0	0	0
Fam198b	0.128311	90	81	0	0	0	0
Synm	0.125104	0	0	0	100	83	0
Cryab	0.122986	0	92	0	0	0	0
Il33	0.120635	0	0	0	97	0	0
Enc1	0.115093	0	0	0	0	87	0
Slc6a4	0.112865	0	0	0	0	92	61
Rnf213	0.109899	0	0	0	0	97	0
Ctgf	0.109852	0	0	0	96	0	100
Smc4	0.109496	0	0	0	0	82	0
Pi15	0.10922	99	0	0	0	0	0
Kctd1	0.107676	0	0	0	94	0	0
Hbegf	0.090245	0	0	0	0	0	94
Smc2	0.0893536	0	0	0	0	99	0
Ptch1	0.085282	89	0	0	0	0	0
Ccl8	0.0823661	97	72	0	0	0	0
Aldh1a3	0.0821383	0	0	0	0	0	77
Tyms	0.0793478	0	0	0	0	68	0
Pla1a	0.0780559	0	0	0	0	0	91
Sema3d	0.0740173	0	0	0	0	0	80
Fmo1	0.0718554	94	0	0	0	0	0
Furin	0.0345779	0	0	0	0	0	96
S100b	0.0284487	0	0	0	0	0	83
Mdm2	0.00939524	0	0	0	0	84	98
Serpina3n	0.00499222	0	0	0	0	100	0
Itga6	0.00250955	0	0	0	0	0	99

### Sheet: Supp. fig. 11b, 107 genes
107 genes shown in Supplementary figure 11b and their likelihood values calculated by scVelo		Rank of the gene according to cluster spe likelihood score
	fit_likelihood	S2.b	S5	S2.a	S2.d	S4.b	S4.a
Atf3	0.454869	6	1	1	0	0	0
Slc7a2	0.432635	0	0	0	0	11	3
Cd44	0.419701	0	0	0	0	60	4
Tnfaip6	0.413154	0	5	0	1	1	72
Col22a1	0.409405	0	0	0	0	0	1
Prg4	0.387234	0	0	0	0	0	9
Runx1	0.387214	0	0	0	2	7	13
C1qtnf7	0.354276	0	0	0	4	2	35
Hmcn1	0.353412	0	0	0	60	5	0
Crip1	0.3473	0	0	0	0	41	49
C3	0.336988	22	13	96	13	0	0
F13a1	0.332539	0	0	0	0	0	6
H2-K1	0.323789	0	0	0	12	13	50
Sdc1	0.314506	0	0	0	0	14	46
Tnn	0.310318	0	0	0	0	27	0
Csrp2	0.306958	50	0	0	48	9	0
Chl1	0.305183	0	0	0	21	0	0
Uap1	0.304158	0	0	0	5	45	12
Nrp2	0.301335	0	0	18	18	58	15
Errfi1	0.295042	13	4	4	3	4	82
1500009L16Rik	0.294226	0	0	0	71	20	34
Gem	0.292968	59	54	0	22	24	10
Cdk6	0.292874	0	0	0	10	40	7
Ifrd1	0.289869	0	55	0	0	0	0
Cdh13	0.284069	0	0	0	0	28	68
Ccdc3	0.279832	0	0	0	0	0	54
Ifi207	0.278543	9	0	0	0	0	0
Ereg	0.278339	0	0	0	0	22	22
Rspo2	0.27736	0	0	0	17	65	92
Dapk1	0.276691	0	49	19	0	0	0
Tnfaip3	0.273714	56	29	0	50	25	55
Ass1	0.273616	0	0	0	0	21	51
Vcan	0.273294	0	0	0	77	62	0
Tpm2	0.269914	0	0	0	0	42	0
Tm4sf1	0.267352	0	0	0	24	15	0
Ugdh	0.267344	0	62	0	0	0	18
Il34	0.261164	0	0	0	35	44	45
Rnf149	0.259307	0	0	0	0	48	74
Dkk2	0.257544	0	0	77	0	0	0
Gpc3	0.255896	57	0	0	0	0	0
Tpm1	0.24874	0	0	0	37	71	27
Col27a1	0.246648	0	15	0	20	69	20
Enpp2	0.245595	0	0	0	85	39	21
Timp3	0.245448	43	46	32	0	0	0
Aldh1a2	0.245247	0	0	0	0	0	24
Pcolce2	0.244198	0	0	25	0	0	0
Cyp1b1	0.2411	0	82	0	38	29	42
Tlr2	0.240233	0	0	0	0	0	43
Sbno2	0.239919	0	0	0	40	36	0
Lrrc15	0.237729	0	0	0	63	0	0
Fam49a	0.236251	0	73	0	0	0	75
Gas6	0.235304	72	0	68	89	0	0
Cxcl12	0.23469	0	0	0	64	0	0
Ankrd55	0.233905	0	0	0	0	0	78
Tmem100	0.232371	0	0	48	0	0	0
Bmp2	0.229811	0	0	0	0	0	29
Cxcl16	0.229231	0	0	0	68	0	0
C4b	0.228432	0	35	54	0	0	0
Cilp	0.226133	0	0	74	67	0	0
Casp4	0.223584	0	0	0	25	0	40
Pim1	0.222938	81	0	0	41	0	0
Lrig3	0.222235	29	0	62	62	0	0
Ptgis	0.221998	0	0	100	0	0	0
Gadd45b	0.221761	69	94	37	0	51	0
Mgll	0.215357	0	0	0	0	32	85
Fst	0.213426	0	0	53	0	0	0
3632451O06Rik	0.212554	83	50	33	0	0	0
Map3k8	0.207932	0	40	42	0	0	0
Kdm6b	0.20684	0	91	0	0	0	0
Hhip	0.206222	73	0	0	0	0	0
Gstt2	0.20287	68	0	0	0	0	69
Nop58	0.197447	45	0	52	0	0	0
Thbs2	0.194245	0	65	0	81	0	0
Id2	0.193534	47	0	79	0	0	76
Emb	0.192704	0	83	0	58	0	0
Cfh	0.191	87	0	0	0	0	0
Icam1	0.189234	0	63	0	0	94	90
Cp	0.185372	0	0	0	0	0	66
Col8a1	0.185161	0	0	0	0	95	0
Kcnn4	0.185046	0	0	0	0	61	0
Dhrs3	0.183944	78	0	0	86	0	0
Inhba	0.178999	0	0	0	0	79	81
Pltp	0.178785	0	0	0	80	0	0
Kitl	0.177865	93	99	43	0	0	0
Procr	0.177046	0	0	0	0	0	47
Slc16a3	0.175302	0	0	0	0	52	0
Mmp3	0.172848	0	0	0	95	91	0
Shox2	0.171198	0	98	0	0	0	0
Rgcc	0.168186	0	0	0	0	0	67
Nrep	0.166766	0	0	0	91	0	0
Fbln1	0.163961	0	0	86	0	0	0
Tgfb3	0.162347	55	0	0	0	0	0
Peg3	0.152976	66	0	0	0	0	0
Hmox1	0.150255	0	0	0	0	96	93
Tspan15	0.140375	0	0	0	0	0	28
Fmo2	0.129615	82	0	0	0	0	0
Fam198b	0.128311	90	81	0	0	0	0
Cryab	0.122986	0	92	0	0	0	0
Ctgf	0.109852	0	0	0	96	0	100
Hbegf	0.090245	0	0	0	0	0	94
Aldh1a3	0.0821383	0	0	0	0	0	77
Pla1a	0.0780559	0	0	0	0	0	91
Sema3d	0.0740173	0	0	0	0	0	80
Furin	0.0345779	0	0	0	0	0	96
S100b	0.0284487	0	0	0	0	0	83
Serpina3n	0.00499222	0	0	0	0	100	0
Itga6	0.00250955	0	0	0	0	0	99
